# Cell Ecosystem and Signaling Pathways of Primary and Metastatic Pediatric Posterior Fossa Ependymoma

**DOI:** 10.1101/2020.08.10.244483

**Authors:** Rachael Aubin, Emma C. Troisi, Adam N. Alghalith, MacLean P. Nasrallah, Mariarita Santi, Pablo G. Camara

**Affiliations:** Department of Genetics and Institute for Biomedical Informatics, Perelman School of Medicine, University of Pennsylvania, Philadelphia, PA 19104, USA; Department of Pathology and Laboratory Medicine, Perelman School of Medicine, University of Pennsylvania, Philadelphia, PA 19104, USA; Department of Pathology, Children’s Hospital of Philadelphia, Philadelphia, PA 19104, USA

## Abstract

Pediatric ependymoma is a devastating brain cancer marked by its relapsing pattern and lack of effective chemotherapies. This shortage of treatments is partially due to limited knowledge about ependymoma tumorigenic mechanisms. Although there is evidence that ependymoma originates in radial glia, the specific pathways underlying the progression and metastasis of these tumors are unknown. By means of single-cell transcriptomics, immunofluorescence, and *in situ* hybridization, we show that the expression profile of tumor cells from pediatric ependymomas in the posterior fossa is consistent with an origin in LGR5+ stem cells. Tumor stem cells recapitulate the developmental lineages of radial glia in neurogenic niches, promote an inflammatory microenvironment in cooperation with microglia, and upon metastatic progression initiate a mesenchymal program driven by reactive gliosis and hypoxia-related genes. Our results uncover the cell ecosystem of pediatric posterior fossa ependymoma and identify WNT/β-catenin and TGF-β signaling as major drivers of tumorigenesis for this cancer.
