## Supplementary Table 1 for "Cell Ecosystem and Signaling Pathways of Primary and Metastatic Pediatric Posterior Fossa Ependymoma"

ID	CBTTC_Biospecimen	CBTTC_Patient_ID	Location	Molecular_Group	In_Frame_Gene_Fusion	Age_of_Diagnosis	Sex	Time_to_Follow_Up / Death	Status	Dx_type
EP10	7316_1969	C655098	PF	NA	NA	235	NA	NA	Alive	Initial
EP11	7316_1641	C705897	PF	PF_SE	NA	48	Male	NA	Alive	Initial
EP2	7316_509	C108978	PF	PFA*	NA	22	Female	117.4	Alive	Initial
EP12	7316_506	C108609	PF	PFA-1	NA	19	Female	NA	Alive	Initial
EP13	7316_330	C16728	PF	PFA-1	NA	29	Male	56.1	Deceased	Initial
EP14	7316_889	C186837	PF	PFA-1	NA	12	Male	58	NA	Initial
EP15	7316_47	C20418	PF	PFA-1	NA	142	Male	61	Alive	Initial
EP4	7316_1078	C291633	PF	PFA-1	NA	83	Male	19	Alive	Initial
EP5	7316_1107	C334191	PF	PFA-1	NA	29	Male	16	Alive	Initial
EP16	7316_749	C406884	PF	PFA-1	NA	11	Female	51	Alive	Initial
EP17	7316_2966	C42558	PF	PFA-1	NA	16	Female	28	Alive	Initial
EP18	7316_1944	C457806	PF	PFA-1	NA	26	Female	NA	Alive	Initial
EP19	7316_1954	C596919	PF	PFA-1	NA	12	Male	44	Alive	Initial
EP20	7316_2243	C607128	PF	PFA-1	NA	71	Female	46	Alive	Initial
EP21	7316_2558	C632220	PF	PFA-1	NA	61	Male	23	Alive	Initial
EP22	7316_1961	C654237	PF	PFA-1	NA	30	Male	NA	Alive	Initial
EP23	7316_2609	C659034	PF	PFA-1	NA	20	Female	25	Alive	Initial
EP24	7316_2648	C686955	PF	PFA-1	NA	150	Male	24	Alive	Initial
EP25	7316_384	C78597	PF	PFA-1	NA	85	Female	55	Alive	Initial
EP26	7316_2858	C789291	PF	PFA-1	NA	158	Male	24	Deceased	Initial
EP27	7316_2267	C885969	PF	PFA-1	NA	127	Male	31	Alive	Initial
EP28	7316_405	C91758	PF	PFA-1	NA	4	Female	13	Alive	Initial
EP29	7316_443	C91881	PF	PFA-1	NA	12	Male	56	Alive	Initial
EP30	7316_455	C96309	PF	PFA-1	NA	11	Female	13	Deceased	Initial
EP1	7316_429	C97293	PF	PFA-1	NA	26	Female	60	Alive	Initial
EP3	7316_873	C140343	PF	PFA-2	NA	14	Male	46	Alive	Initial
EP31	7316_160	C35793	PF	PFA-2	NA	40	Male	83	Alive	Initial
EP32	7316_2125	C427671	PF	PFA-2	NA	61	Female	16	Alive	Initial
EP33	7316_1806	C513402	PF	PFA-2	NA	12	Female	55	Deceased	Initial
EP34	7316_1886	C53382	PF	PFA-2	NA	21	Male	58	Alive	Initial
EP35	7316_1642	C705774	PF	PFA-2	NA	16	Male	NA	Alive	Initial
EP36	7316_2757	C745011	PF	PFA-2	NA	205	Male	4	Deceased	Initial
EP37	7316_394	C85731	PF	PFA-2	NA	143	Male	61	Alive	Initial
EP7	7316_232	C54489	Spine	PFA*	NA	30	Male	54	Alive	Metastasis
EP9	7316_3319	C121647	Spine	PFA-1	NA	61	Female	65	Alive	Metastasis
EP8	7316_490	C47724	Cortex	PFA-1	NA	153	Male	22	Alive	Metastasis
EP38	7316_2278	C776745	Spine	PFA-1	NA	48	Female	70	Alive	Metastasis
EP39	7316_2182	C609711	Spine	PFA-2	NA	38	Male	24	Deceased	Metastasis
EP40	7316_1706	C276381	PF	PFA-1	NA	16	Male	9	Alive	Progressive
EP41	7316_2109	C602946	PF	PFA-1	NA	21	Male	66	Alive	Progressive
EP6	7316_2758	C30012	PF	PFA-2	NA	6	Male	143	Alive	Progressive
EP42	7316_3069	C841320	PF	PFA-2	NA	20	Male	16	Deceased	Progressive
