## Supplementary Table 3 for "Cell Ecosystem and Signaling Pathways of Primary and Metastatic Pediatric Posterior Fossa Ependymoma"

### Sheet: TableS2_LR_interactions
Interaction_Type	Ligand	Ligand_Cell_Type	Ligand_QValue	Ligand_Log2FC	Receptor	Receptor_Cell_Type	Receptor_QValue	Receptor_Log2FC
growth factor	PGF	VascularEndo	2.92078e-09	4.89883	FLT1	VascularEndo	2.20285e-125	5.54144
growth factor	PGF	VascularEndo	2.92078e-09	4.89883	NRP2	VascularEndo	1.72163e-32	4.38426
growth factor	PGF	VascularEndo	2.92078e-09	4.89883	NRP1	VascularEndo	6.03885e-24	3.3654
growth factor	CTGF	VascularEndo	5.26625e-47	3.95812	ITGA5	VascularEndo	2.65783e-20	4.03848
growth factor	CTGF	VascularEndo	5.26625e-47	3.95812	ITGB2	Microglia	3.85382e-08	3.81149
growth factor	TGFB1	Microglia	0.000162452	2.14549	ACVRL1	VascularEndo	2.68092e-11	5.48379
growth factor	VEGFB	Astrocytes	0.000527788	2.10148	FLT1	VascularEndo	2.20285e-125	5.54144
growth factor	TGFB1	Microglia	0.000162452	2.14549	CAV1	VascularEndo	8.56477e-14	4.19161
growth factor	TGFB1	Microglia	0.000162452	2.14549	ENG	VascularEndo	1.08174e-30	4.06233
growth factor	PDGFB	VascularEndo	1.23084e-06	3.64729	PDGFRB	Astrocytes	0.0013757	2.1976
growth factor	PDGFD	VascularEndo	3.30963e-14	3.61723	PDGFRB	Astrocytes	0.0013757	2.1976
growth factor	FGF12	OPCs	5.17932e-40	3.73688	FGFR3	Astrocytes	4.82948e-05	1.93156
growth factor	VEGFB	Astrocytes	0.000527788	2.10148	NRP1	VascularEndo	6.03885e-24	3.3654
growth factor	PDGFB	VascularEndo	1.23084e-06	3.64729	S1PR1	Astrocytes	0.00130038	1.83545
growth factor	FGF2	Astrocytes	6.34367e-06	1.972	NRP1	VascularEndo	6.03885e-24	3.3654
growth factor	FGF12	OPCs	5.17932e-40	3.73688	FGFR2	Astrocytes	3.21306e-06	1.72846
growth factor	PDGFB	Microglia	0.000557868	2.93904	PDGFRB	Astrocytes	0.0013757	2.1976
growth factor	CTGF	VascularEndo	5.26625e-47	3.95812	ERBB4	Astrocytes	3.57244e-05	1.5653
growth factor	CTGF	VascularEndo	5.26625e-47	3.95812	LRP6	Astrocytes	0.000308156	1.5641
growth factor	IGF2	Astrocytes	1.0265e-17	1.66334	INSR	VascularEndo	2.24338e-82	3.61922
growth factor	PDGFB	Microglia	0.000557868	2.93904	S1PR1	Astrocytes	0.00130038	1.83545
growth factor	IGFBP4	VascularEndo	3.01758e-06	3.30625	LRP6	Astrocytes	0.000308156	1.5641
growth factor	FGF2	Astrocytes	6.34367e-06	1.972	FGFRL1	Astrocytes	2.65743e-09	2.57311
growth factor	TGFB1	Microglia	0.000162452	2.14549	TGFBR1	Microglia	5.92636e-09	2.27079
growth factor	TGFB1	Microglia	0.000162452	2.14549	TGFBR2	Microglia	1.18716e-06	2.22535
growth factor	VEGFB	Astrocytes	0.000527788	2.10148	TYRO3	Astrocytes	9.77455e-07	2.0789
growth factor	FGF2	Astrocytes	6.34367e-06	1.972	SDC3	Astrocytes	2.79127e-12	2.19108
growth factor	TGFB1	Microglia	0.000162452	2.14549	CD109	Astrocytes	2.03576e-05	2.01106
growth factor	HBEGF	VascularEndo	0.00246459	2.19161	ERBB2	Astrocytes	9.33529e-06	1.96677
growth factor	HBEGF	VascularEndo	0.00246459	2.19161	CD82	Astrocytes	0.00261146	1.83918
growth factor	HBEGF	VascularEndo	0.00246459	2.19161	CD9	Astrocytes	1.10661e-06	1.81759
growth factor	TGFB1	Microglia	0.000162452	2.14549	SDC2	Astrocytes	5.82143e-05	1.82706
growth factor	FGF2	Astrocytes	6.34367e-06	1.972	SDC4	Astrocytes	6.95544e-05	1.94948
growth factor	FGF2	Astrocytes	6.34367e-06	1.972	FGFR3	Astrocytes	4.82948e-05	1.93156
growth factor	HBEGF	VascularEndo	0.00246459	2.19161	CD44	Astrocytes	0.000353478	1.66673
growth factor	FGF2	Astrocytes	6.34367e-06	1.972	SDC2	Astrocytes	5.82143e-05	1.82706
growth factor	HBEGF	VascularEndo	0.00246459	2.19161	ERBB4	Astrocytes	3.57244e-05	1.5653
growth factor	FGF2	Astrocytes	6.34367e-06	1.972	FGFR2	Astrocytes	3.21306e-06	1.72846
growth factor	FGF2	Astrocytes	6.34367e-06	1.972	CD44	Astrocytes	0.000353478	1.66673
growth factor	FGF10	Astrocytes	0.00568542	1.68611	FGFR3	Astrocytes	4.82948e-05	1.93156
growth factor	FGF10	Astrocytes	0.00568542	1.68611	FGFR2	Astrocytes	3.21306e-06	1.72846
other	SPP1	Microglia	2.06533e-169	5.33178	CD44	Astrocytes	0.000353478	1.66673
other	ANGPT2	VascularEndo	5.00373e-161	5.41642	TIE1	VascularEndo	7.55597e-24	5.72821
other	TIMP3	VascularEndo	3.48219e-90	5.41697	KDR	VascularEndo	1.68337e-32	4.90935
other	JAG2	VascularEndo	1.02922e-10	4.52865	NOTCH4	VascularEndo	6.96218e-83	5.69092
other	FN1	VascularSmooth	1.06269e-23	4.11923	FLT4	VascularEndo	6.6434e-18	6.10046
other	COL1A2	VascularSmooth	5.19312e-11	3.67777	FLT4	VascularEndo	6.6434e-18	6.10046
other	SPP1	Microglia	2.06533e-169	5.33178	ITGA5	VascularEndo	2.65783e-20	4.03848
other	FN1	VascularSmooth	1.06269e-23	4.11923	ROBO4	VascularEndo	5.39525e-26	5.13272
other	C3	Microglia	1.16044e-52	4.0479	C3AR1	Microglia	5.82665e-15	4.89145
other	C3	Microglia	1.16044e-52	4.0479	ITGAX	Microglia	1.26352e-17	4.76644
other	CYR61	VascularEndo	6.22933e-44	4.5188	CAV1	VascularEndo	8.56477e-14	4.19161
other	LAMB1	VascularEndo	5.40428e-26	3.99469	ITGA1	VascularEndo	1.25034e-59	4.71768
other	DLL4	VascularEndo	1.48991e-15	6.88676	NOTCH3	VascularSmooth	0.000230807	2.65274
other	CYR61	VascularEndo	6.22933e-44	4.5188	ITGA5	VascularEndo	2.65783e-20	4.03848
other	COL1A2	VascularSmooth	5.19312e-11	3.67777	ITGA1	VascularEndo	1.25034e-59	4.71768
other	CYR61	VascularEndo	6.22933e-44	4.5188	ITGB2	Microglia	3.85382e-08	3.81149
other	HLA-DRB1	Microglia	1.40588e-51	4.68657	CD4	Microglia	2.74306e-13	3.59737
other	FN1	VascularSmooth	1.06269e-23	4.11923	ITGA5	VascularEndo	2.65783e-20	4.03848
other	SPP1	Microglia	2.06533e-169	5.33178	ITGA4	Microglia	4.2428e-05	3.06532
other	TGM2	VascularEndo	1.37267e-11	5.29115	ITGA4	Microglia	4.2428e-05	3.06532
other	COL1A2	VascularSmooth	5.19312e-11	3.67777	CD93	VascularEndo	1.71082e-16	4.38426
other	LAMB1	VascularSmooth	2.00458e-08	3.34185	ITGA1	VascularEndo	1.25034e-59	4.71768
other	COL4A1	VascularSmooth	2.02069e-14	3.31088	ITGA1	VascularEndo	1.25034e-59	4.71768
other	C3	Microglia	1.16044e-52	4.0479	ITGB2	Microglia	3.85382e-08	3.81149
other	C1QA	Microglia	5.61799e-10	3.4748	CD93	VascularEndo	1.71082e-16	4.38426
other	COL4A1	VascularEndo	2.25077e-20	3.20097	ITGA1	VascularEndo	1.25034e-59	4.71768
other	ADAM28	Microglia	1.11955e-84	4.87178	ITGA4	Microglia	4.2428e-05	3.06532
other	ANGPT2	VascularEndo	5.00373e-161	5.41642	TEK	VascularEndo	2.79334e-05	2.75199
other	COL4A2	VascularEndo	1.77159e-26	3.38787	CD93	VascularEndo	1.71082e-16	4.38426
other	F13A1	Microglia	2.1737e-38	4.83183	ITGA4	Microglia	4.2428e-05	3.06532
other	COL4A1	VascularSmooth	2.02069e-14	3.31088	CD93	VascularEndo	1.71082e-16	4.38426
other	COL4A2	VascularSmooth	8.96976e-15	3.24565	CD93	VascularEndo	1.71082e-16	4.38426
other	COL8A1	Ependymal	1.04385e-22	3.01079	ITGA1	VascularEndo	1.25034e-59	4.71768
other	COL4A1	VascularEndo	2.25077e-20	3.20097	CD93	VascularEndo	1.71082e-16	4.38426
other	EDN1	VascularEndo	1.8144e-76	6.67493	EDNRA	Astrocytes	0.00136905	2.07436
other	FN1	VascularEndo	0.00121717	2.19717	FLT4	VascularEndo	6.6434e-18	6.10046
other	MDK	Astrocytes	8.78894e-06	2.20084	PTPRB	VascularEndo	6.86738e-107	6.0847
other	GNAI2	Astrocytes	5.64578e-17	2.28438	P2RY12	Microglia	7.06315e-90	5.84297
other	DLL4	VascularEndo	1.48991e-15	6.88676	NOTCH2	Astrocytes	8.21635e-08	1.88298
other	FN1	VascularSmooth	1.06269e-23	4.11923	ITGA4	Microglia	4.2428e-05	3.06532
other	SERPINE1	VascularEndo	7.62305e-17	4.29978	PLAUR	Microglia	7.87559e-06	2.92731
other	BGN	Astrocytes	2.03122e-07	2.28421	TLR2	Microglia	6.86299e-122	5.48222
other	CD14	Microglia	6.70383e-13	4.04596	ITGA4	Microglia	4.2428e-05	3.06532
other	FN1	VascularSmooth	1.06269e-23	4.11923	PLAUR	Microglia	7.87559e-06	2.92731
other	JAG2	VascularEndo	1.02922e-10	4.52865	NOTCH3	VascularSmooth	0.000230807	2.65274
other	BGN	VascularSmooth	0.0018842	2.15976	TLR2	Microglia	6.86299e-122	5.48222
other	DLL4	VascularEndo	1.48991e-15	6.88676	NOTCH1	Astrocytes	0.00288219	1.71
other	FN1	VascularEndo	0.00121717	2.19717	ROBO4	VascularEndo	5.39525e-26	5.13272
other	HLA-A	Astrocytes	5.57079e-21	2.38165	LILRB1	Microglia	8.38209e-17	4.67823
other	LAMB1	VascularEndo	5.40428e-26	3.99469	ITGA1	VascularSmooth	0.000146256	2.78793
other	VWF	VascularEndo	8.21094e-75	5.22199	TNFRSF11B	Astrocytes	2.22159e-16	2.12731
other	PTN	Astrocytes	1.51596e-11	1.82231	PTPRB	VascularEndo	6.86738e-107	6.0847
other	EDN1	VascularEndo	1.8144e-76	6.67493	EDNRB	Astrocytes	0.00200744	1.65926
other	TNC	Astrocytes	8.29287e-10	1.81826	PTPRB	VascularEndo	6.86738e-107	6.0847
other	ADM	VascularEndo	1.01924e-13	4.30831	CALCRL	VascularEndo	7.71951e-14	2.55628
other	EFNB2	VascularEndo	3.07975e-06	2.2708	PECAM1	VascularEndo	2.44725e-59	4.68456
other	VWF	VascularEndo	8.21094e-75	5.22199	SIRPA	Astrocytes	3.28705e-07	2.00314
other	APLN	VascularEndo	1.04792e-21	4.35959	APLNR	Astrocytes	1.5954e-21	2.39883
other	NXPH1	OPCs	3.44874e-10	3.58196	NRXN3	Neurons	2.24891e-62	2.88244
other	LAMC1	VascularEndo	9.95504e-09	2.18666	ITGA1	VascularEndo	1.25034e-59	4.71768
other	TGM2	VascularEndo	1.37267e-11	5.29115	SDC4	Astrocytes	6.95544e-05	1.94948
other	CALM3	Astrocytes	1.21009e-07	2.34313	KCNQ3	Microglia	7.83207e-72	4.38284
other	COL1A2	VascularSmooth	5.19312e-11	3.67777	ITGA1	VascularSmooth	0.000146256	2.78793
other	COL18A1	VascularEndo	0.000198031	2.06848	KDR	VascularEndo	1.68337e-32	4.90935
other	COL18A1	VascularSmooth	0.0025282	2.06058	KDR	VascularEndo	1.68337e-32	4.90935
other	SEMA3E	OPCs	2.09911e-05	2.65532	PLXND1	VascularEndo	2.41469e-23	3.79168
other	COL6A2	Astrocytes	2.99409e-12	2.12859	ITGA1	VascularEndo	1.25034e-59	4.71768
other	EBI3	Microglia	1.16091e-13	5.53781	IL6ST	Astrocytes	3.00836e-06	1.78373
other	HSP90B1	Astrocytes	1.1587e-13	1.79929	TLR2	Microglia	6.86299e-122	5.48222
other	SPP1	Microglia	2.06533e-169	5.33178	S1PR1	Astrocytes	0.00130038	1.83545
other	GNAI2	Astrocytes	5.64578e-17	2.28438	CAV1	VascularEndo	8.56477e-14	4.19161
other	LAMB1	VascularSmooth	2.00458e-08	3.34185	ITGA1	VascularSmooth	0.000146256	2.78793
other	B2M	Astrocytes	3.42483e-12	1.98945	LILRB1	Microglia	8.38209e-17	4.67823
other	C3	Microglia	1.16044e-52	4.0479	CD81	Astrocytes	4.3741e-31	2.29828
other	HLA-B	Astrocytes	5.37039e-09	1.98107	LILRB1	Microglia	8.38209e-17	4.67823
other	COL4A1	VascularSmooth	2.02069e-14	3.31088	ITGA1	VascularSmooth	0.000146256	2.78793
other	SERPINE1	VascularSmooth	0.000273062	3.14712	PLAUR	Microglia	7.87559e-06	2.92731
other	ANGPT1	Astrocytes	0.000690603	1.6081	TIE1	VascularEndo	7.55597e-24	5.72821
other	COL5A2	VascularSmooth	0.000507661	1.94054	ITGA1	VascularEndo	1.25034e-59	4.71768
other	HSPG2	VascularEndo	6.71283e-49	4.16048	CHRM3	OPCs	0.00014319	2.16236
other	NXPH1	OPCs	3.44874e-10	3.58196	NRXN1	OPCs	3.1027e-13	2.50525
other	SEMA3E	OPCs	2.09911e-05	2.65532	NRP1	VascularEndo	6.03885e-24	3.3654
other	COL4A1	VascularEndo	2.25077e-20	3.20097	ITGA1	VascularSmooth	0.000146256	2.78793
other	SPP1	Microglia	2.06533e-169	5.33178	CD44	Astrocytes	0.000353478	1.66673
other	FN1	VascularEndo	0.00121717	2.19717	ITGA5	VascularEndo	2.65783e-20	4.03848
other	BMP2	Astrocytes	0.000388307	2.16711	ENG	VascularEndo	1.08174e-30	4.06233
other	FN1	VascularSmooth	1.06269e-23	4.11923	TNFRSF11B	Astrocytes	2.22159e-16	2.12731
other	BGN	Astrocytes	2.03122e-07	2.28421	TLR1	Microglia	1.68258e-13	3.78292
other	HSPG2	VascularEndo	6.71283e-49	4.16048	ITGA2	VascularEndo	8.15687e-05	2.06233
other	WNT5A	Astrocytes	8.64363e-05	1.67733	FZD4	VascularEndo	6.10357e-22	5.09475
other	JAG2	VascularEndo	1.02922e-10	4.52865	NOTCH2	Astrocytes	8.21635e-08	1.88298
other	FN1	VascularSmooth	1.06269e-23	4.11923	ITGA2	VascularEndo	8.15687e-05	2.06233
other	CALM3	Astrocytes	1.21009e-07	2.34313	INSR	VascularEndo	2.24338e-82	3.61922
other	COL8A1	Ependymal	1.04385e-22	3.01079	ITGA1	VascularSmooth	0.000146256	2.78793
other	COL18A1	VascularEndo	0.000198031	2.06848	ITGA5	VascularEndo	2.65783e-20	4.03848
other	COL18A1	VascularSmooth	0.0025282	2.06058	ITGA5	VascularEndo	2.65783e-20	4.03848
other	LAMB1	VascularEndo	5.40428e-26	3.99469	ITGA2	VascularEndo	8.15687e-05	2.06233
other	BGN	VascularSmooth	0.0018842	2.15976	TLR1	Microglia	1.68258e-13	3.78292
other	NXPH1	OPCs	3.44874e-10	3.58196	NRXN2	Astrocytes	1.35051e-10	2.20282
other	SEMA6D	Neurons	0.000109007	1.60668	KDR	VascularEndo	1.68337e-32	4.90935
other	COL6A1	Astrocytes	1.13009e-05	1.66567	ITGA1	VascularEndo	1.25034e-59	4.71768
other	FN1	VascularSmooth	1.06269e-23	4.11923	C5AR1	Ependymal	2.66206e-10	1.8971
other	NAMPT	Microglia	4.0135e-06	2.15454	INSR	VascularEndo	2.24338e-82	3.61922
other	JAG2	VascularEndo	1.02922e-10	4.52865	NOTCH1	Astrocytes	0.00288219	1.71
other	SERPINE1	VascularEndo	7.62305e-17	4.29978	LRP2	Astrocytes	0.00848141	1.79685
other	CALM1	Astrocytes	1.91726e-19	1.7533	KCNQ3	Microglia	7.83207e-72	4.38284
other	WNT5A	Astrocytes	8.64363e-05	1.67733	MCAM	VascularEndo	4.80241e-23	4.55171
other	SEMA3B	Astrocytes	0.00011581	1.73825	NRP2	VascularEndo	1.72163e-32	4.38426
other	COL1A2	VascularSmooth	5.19312e-11	3.67777	ITGA2	VascularEndo	8.15687e-05	2.06233
other	ARF1	Astrocytes	8.94377e-07	2.08125	INSR	VascularEndo	2.24338e-82	3.61922
other	FN1	VascularSmooth	1.06269e-23	4.11923	SDC2	Astrocytes	5.82143e-05	1.82706
other	DUSP18	Astrocytes	0.000504498	1.59433	ITGA1	VascularEndo	1.25034e-59	4.71768
other	BMP7	Astrocytes	1.21482e-06	1.84464	ENG	VascularEndo	1.08174e-30	4.06233
other	CALM1	Astrocytes	1.91726e-19	1.7533	GRM3	VascularSmooth	2.26931e-09	4.26016
other	LAMA2	Astrocytes	4.75282e-05	1.56639	ITGA1	VascularEndo	1.25034e-59	4.71768
other	B2M	VascularEndo	0.000260658	1.5795	LILRB1	Microglia	8.38209e-17	4.67823
other	CALM2	Astrocytes	4.35711e-11	1.67607	KCNQ3	Microglia	7.83207e-72	4.38284
other	TNC	Astrocytes	8.29287e-10	1.81826	ITGA5	VascularEndo	2.65783e-20	4.03848
other	ANXA1	Astrocytes	0.00144993	1.53229	DYSF	VascularEndo	1.78628e-32	4.74683
other	ADAM15	Astrocytes	0.00678491	1.79928	ITGA5	VascularEndo	2.65783e-20	4.03848
other	LAMA1	Astrocytes	0.00041041	1.52546	ITGA1	VascularEndo	1.25034e-59	4.71768
other	SORBS1	Astrocytes	7.8591e-06	1.51475	ITGA1	VascularEndo	1.25034e-59	4.71768
other	COL5A1	Ependymal	0.00646149	1.50215	ITGA1	VascularEndo	1.25034e-59	4.71768
other	FN1	VascularSmooth	1.06269e-23	4.11923	ITGA6	Astrocytes	5.19831e-05	1.71918
other	SEMA3C	Astrocytes	0.0015682	1.59232	NRP2	VascularEndo	1.72163e-32	4.38426
other	DCN	VascularSmooth	9.2698e-18	4.45538	ERBB4	Astrocytes	3.57244e-05	1.5653
other	CALR	Astrocytes	2.20593e-08	1.86589	SCARF1	VascularEndo	4.79231e-09	3.70618
other	LAMB1	VascularSmooth	2.00458e-08	3.34185	ITGA2	VascularEndo	8.15687e-05	2.06233
other	LAMB1	VascularEndo	5.40428e-26	3.99469	ITGA6	Astrocytes	5.19831e-05	1.71918
other	FN1	VascularSmooth	1.06269e-23	4.11923	CD44	Astrocytes	0.000353478	1.66673
other	COL4A1	VascularSmooth	2.02069e-14	3.31088	ITGA2	VascularEndo	8.15687e-05	2.06233
other	HSP90B1	Astrocytes	1.1587e-13	1.79929	TLR1	Microglia	1.68258e-13	3.78292
other	MDK	Astrocytes	8.78894e-06	2.20084	ITGA4	Microglia	4.2428e-05	3.06532
other	FN1	VascularEndo	0.00121717	2.19717	ITGA4	Microglia	4.2428e-05	3.06532
other	COL4A1	VascularEndo	2.25077e-20	3.20097	ITGA2	VascularEndo	8.15687e-05	2.06233
other	UBA52	Astrocytes	2.96312e-12	2.31549	FSHR	Astrocytes	0.000860303	2.80757
other	EFNA1	VascularEndo	3.85987e-05	3.52176	EPHA7	Astrocytes	0.00198222	1.84519
other	ANGPT1	Astrocytes	0.000690603	1.6081	ITGA5	VascularEndo	2.65783e-20	4.03848
other	FN1	VascularEndo	0.00121717	2.19717	PLAUR	Microglia	7.87559e-06	2.92731
other	APP	VascularEndo	0.000235723	1.52035	CAV1	VascularEndo	8.56477e-14	4.19161
other	APP	Astrocytes	0.00104221	1.51497	CAV1	VascularEndo	8.56477e-14	4.19161
other	CALM1	Astrocytes	1.91726e-19	1.7533	INSR	VascularEndo	2.24338e-82	3.61922
other	LAMB1	VascularEndo	5.40428e-26	3.99469	ITGA7	Astrocytes	0.000467394	1.56558
other	COL8A1	Ependymal	1.04385e-22	3.01079	ITGA2	VascularEndo	8.15687e-05	2.06233
other	LAMB1	VascularEndo	5.40428e-26	3.99469	ITGB4	Astrocytes	5.74877e-05	1.535
other	COL1A2	VascularSmooth	5.19312e-11	3.67777	CD44	Astrocytes	0.000353478	1.66673
other	EFNA1	VascularEndo	3.85987e-05	3.52176	EPHA5	Astrocytes	0.00281164	1.73976
other	LAMC1	VascularEndo	9.95504e-09	2.18666	ITGA1	VascularSmooth	0.000146256	2.78793
other	NID1	VascularSmooth	2.66942e-09	3.35417	PTPRF	Astrocytes	3.65275e-05	1.81499
other	WNT5A	Astrocytes	8.64363e-05	1.67733	MCAM	VascularSmooth	9.36757e-06	3.62273
other	CALM2	Astrocytes	4.35711e-11	1.67607	INSR	VascularEndo	2.24338e-82	3.61922
other	SEMA3C	Astrocytes	0.0015682	1.59232	PLXND1	VascularEndo	2.41469e-23	3.79168
other	EFNA1	VascularEndo	3.85987e-05	3.52176	EPHB1	Astrocytes	0.00182498	1.68532
other	COL6A2	Astrocytes	2.99409e-12	2.12859	ITGA1	VascularSmooth	0.000146256	2.78793
other	TFPI	VascularSmooth	1.11893e-05	3.04181	SDC4	Astrocytes	6.95544e-05	1.94948
other	TIMP1	VascularEndo	1.7953e-08	2.85751	CD63	Astrocytes	5.26038e-14	2.0707
other	BGN	Astrocytes	2.03122e-07	2.28421	LY96	Microglia	0.000151576	2.58767
other	SHANK1	Astrocytes	0.00158498	2.558	SSTR2	Astrocytes	0.00863933	2.31007
other	SEMA6D	Neurons	0.000109007	1.60668	TYROBP	Microglia	1.03701e-11	3.64966
other	SEMA3B	Astrocytes	0.00011581	1.73825	NRP1	VascularEndo	6.03885e-24	3.3654
other	LAMB1	VascularSmooth	2.00458e-08	3.34185	ITGA6	Astrocytes	5.19831e-05	1.71918
other	LPL	Microglia	5.58473e-10	3.17756	LRP2	Astrocytes	0.00848141	1.79685
other	SERPINE1	VascularSmooth	0.000273062	3.14712	LRP2	Astrocytes	0.00848141	1.79685
other	TFPI	VascularSmooth	1.11893e-05	3.04181	F3	Astrocytes	1.34531e-05	1.84233
other	BGN	VascularSmooth	0.0018842	2.15976	LY96	Microglia	0.000151576	2.58767
other	SORBS1	Astrocytes	7.8591e-06	1.51475	INSR	VascularEndo	2.24338e-82	3.61922
other	COL5A2	VascularSmooth	0.000507661	1.94054	ITGA1	VascularSmooth	0.000146256	2.78793
other	APOE	Microglia	5.69881e-07	2.11331	CHRNA4	Astrocytes	0.00717393	2.554
other	SEMA3C	Astrocytes	0.0015682	1.59232	NRP1	VascularEndo	6.03885e-24	3.3654
other	CALM3	Astrocytes	1.21009e-07	2.34313	KCNQ1	VascularEndo	2.84241e-05	2.26878
other	LPL	Microglia	5.58473e-10	3.17756	CD44	Astrocytes	0.000353478	1.66673
other	UBA52	Astrocytes	2.96312e-12	2.31549	TGFBR1	Microglia	5.92636e-09	2.27079
other	APP	VascularEndo	0.000235723	1.52035	CD74	Microglia	1.84704e-57	3.44902
other	LAMB1	VascularSmooth	2.00458e-08	3.34185	ITGA7	Astrocytes	0.000467394	1.56558
other	APP	Astrocytes	0.00104221	1.51497	CD74	Microglia	1.84704e-57	3.44902
other	APOE	Astrocytes	3.54223e-06	2.0279	CHRNA4	Astrocytes	0.00717393	2.554
other	CTF1	Astrocytes	0.00447431	2.89503	IL6ST	Astrocytes	3.00836e-06	1.78373
other	UBA52	Astrocytes	2.96312e-12	2.31549	TGFBR2	Microglia	1.18716e-06	2.22535
other	LAMB1	VascularSmooth	2.00458e-08	3.34185	ITGB4	Astrocytes	5.74877e-05	1.535
other	EFNB1	Astrocytes	0.000295066	2.60553	ERBB2	Astrocytes	9.33529e-06	1.96677
other	WNT5A	Astrocytes	8.64363e-05	1.67733	FZD2	Astrocytes	0.00202309	3.03254
other	NCAN	Astrocytes	3.49121e-11	2.31588	SDC3	Astrocytes	2.79127e-12	2.19108
other	MDK	Astrocytes	8.78894e-06	2.20084	SDC3	Astrocytes	2.79127e-12	2.19108
other	BCAN	Astrocytes	6.11251e-25	2.3605	NRCAM	OPCs	1.46088e-09	2.03586
other	PAPLN	Astrocytes	0.00401881	2.39753	SIRPA	Astrocytes	3.28705e-07	2.00314
other	GNAI2	Astrocytes	5.64578e-17	2.28438	EDNRA	Astrocytes	0.00136905	2.07436
other	HLA-A	Astrocytes	5.57079e-21	2.38165	ERBB2	Astrocytes	9.33529e-06	1.96677
other	FN1	VascularEndo	0.00121717	2.19717	TNFRSF11B	Astrocytes	2.22159e-16	2.12731
other	COL6A1	Astrocytes	1.13009e-05	1.66567	ITGA1	VascularSmooth	0.000146256	2.78793
other	COL18A1	VascularEndo	0.000198031	2.06848	GPC1	Astrocytes	7.04657e-07	2.23869
other	CALM3	Astrocytes	1.21009e-07	2.34313	GRM7	OPCs	0.000303185	1.97143
other	COL18A1	VascularSmooth	0.0025282	2.06058	GPC1	Astrocytes	7.04657e-07	2.23869
other	UBA52	Astrocytes	2.96312e-12	2.31549	ERBB2	Astrocytes	9.33529e-06	1.96677
other	GNAI2	Astrocytes	5.64578e-17	2.28438	UNC5B	Astrocytes	0.000258985	1.98814
other	PSAP	Astrocytes	2.70596e-42	2.19347	GPR37L1	Astrocytes	9.90211e-09	2.06689
other	FN1	VascularEndo	0.00121717	2.19717	ITGA2	VascularEndo	8.15687e-05	2.06233
other	NLGN1	Astrocytes	2.68002e-05	1.56942	NRXN3	Neurons	2.24891e-62	2.88244
other	CALM3	Astrocytes	1.21009e-07	2.34313	GRM5	OPCs	0.00185539	1.93038
other	LAMC1	VascularEndo	9.95504e-09	2.18666	ITGA2	VascularEndo	8.15687e-05	2.06233
other	ARF1	Astrocytes	8.94377e-07	2.08125	CHRM3	OPCs	0.00014319	2.16236
other	ANGPTL1	Astrocytes	0.000816677	1.6314	TEK	VascularEndo	2.79334e-05	2.75199
other	DUSP18	Astrocytes	0.000504498	1.59433	ITGA1	VascularSmooth	0.000146256	2.78793
other	GNAS	Astrocytes	5.8083e-08	1.61666	PTGDR	Ependymal	3.91527e-05	2.74887
other	ANGPT1	Astrocytes	0.000690603	1.6081	TEK	VascularEndo	2.79334e-05	2.75199
other	EFNB1	Astrocytes	0.000295066	2.60553	EPHB1	Astrocytes	0.00182498	1.68532
other	COL6A2	Astrocytes	2.99409e-12	2.12859	ITGA2	VascularEndo	8.15687e-05	2.06233
other	EFNB2	VascularEndo	3.07975e-06	2.2708	GRM5	OPCs	0.00185539	1.93038
other	LAMA2	Astrocytes	4.75282e-05	1.56639	ITGA1	VascularSmooth	0.000146256	2.78793
other	COL5A2	VascularSmooth	0.000507661	1.94054	DDR1	Astrocytes	5.75097e-19	2.24779
other	GNAI2	Astrocytes	5.64578e-17	2.28438	C5AR1	Ependymal	2.66206e-10	1.8971
other	RSPO4	Astrocytes	1.31952e-05	2.40318	LGR5	Astrocytes	0.000695951	1.79392
other	GNAI2	Astrocytes	5.64578e-17	2.28438	UNC5B	VascularEndo	0.00264115	1.88399
other	GSTP1	Astrocytes	1.02676e-09	2.21386	TRAF2	Astrocytes	0.00779333	1.94394
other	MDK	Astrocytes	8.78894e-06	2.20084	SDC4	Astrocytes	6.95544e-05	1.94948
other	NID1	VascularEndo	0.000228148	2.35746	PTPRF	Astrocytes	3.65275e-05	1.81499
other	WNT5A	Astrocytes	8.64363e-05	1.67733	FZD1	Astrocytes	0.00107169	2.54711
other	LAMA1	Astrocytes	0.00041041	1.52546	ITGA1	VascularSmooth	0.000146256	2.78793
other	CALM3	Astrocytes	1.21009e-07	2.34313	MYLK	Astrocytes	5.41199e-07	1.81135
other	GNAI2	Astrocytes	5.64578e-17	2.28438	S1PR3	Astrocytes	2.98656e-05	1.85574
other	SORBS1	Astrocytes	7.8591e-06	1.51475	ITGA1	VascularSmooth	0.000146256	2.78793
other	GNAI2	Astrocytes	5.64578e-17	2.28438	S1PR1	Astrocytes	0.00130038	1.83545
other	COL5A1	Ependymal	0.00646149	1.50215	ITGA1	VascularSmooth	0.000146256	2.78793
other	FN1	VascularEndo	0.00121717	2.19717	C5AR1	Ependymal	2.66206e-10	1.8971
other	HSP90AA1	Astrocytes	7.54259e-51	2.14592	FGFR3	Astrocytes	4.82948e-05	1.93156
other	HLA-A	Astrocytes	5.57079e-21	2.38165	APLP2	Astrocytes	2.22887e-05	1.72285
other	CALM3	Astrocytes	1.21009e-07	2.34313	PDE1C	Astrocytes	0.00412394	1.74083
other	TF	Astrocytes	0.00465645	2.12636	TFRC	VascularEndo	0.00628705	1.91665
other	FN1	VascularEndo	0.00121717	2.19717	SDC2	Astrocytes	5.82143e-05	1.82706
other	PTN	Astrocytes	1.51596e-11	1.82231	SDC3	Astrocytes	2.79127e-12	2.19108
other	CALM1	Astrocytes	1.91726e-19	1.7533	KCNQ1	VascularEndo	2.84241e-05	2.26878
other	RPS19	Astrocytes	2.08471e-20	2.09463	C5AR1	Ependymal	2.66206e-10	1.8971
other	UBA52	Astrocytes	2.96312e-12	2.31549	NOTCH1	Astrocytes	0.00288219	1.71
other	MDK	Astrocytes	8.78894e-06	2.20084	LRP2	Astrocytes	0.00848141	1.79685
other	NLGN1	Astrocytes	2.68002e-05	1.56942	NRXN1	OPCs	3.1027e-13	2.50525
other	TF	Astrocytes	0.00465645	2.12636	GPR162	Astrocytes	0.000189533	1.84235
other	NCAN	Astrocytes	3.49121e-11	2.31588	CDH2	Astrocytes	0.000822592	1.69105
other	LGALS3BP	Astrocytes	2.13125e-05	2.1295	VANGL1	Astrocytes	0.00651536	1.83732
other	HLA-B	Astrocytes	5.37039e-09	1.98107	CANX	Astrocytes	7.41645e-22	1.96976
other	UBA52	Astrocytes	2.96312e-12	2.31549	BMPR1B	Astrocytes	1.63899e-06	1.67813
other	CALM3	Astrocytes	1.21009e-07	2.34313	ADCY8	Neurons	0.00133484	1.65794
other	APOE	Microglia	5.69881e-07	2.11331	LRP5	Astrocytes	0.00166345	1.82836
other	SYTL3	Astrocytes	0.00827411	1.53608	NRXN1	OPCs	3.1027e-13	2.50525
other	EFNB2	VascularEndo	3.07975e-06	2.2708	EPHB1	Astrocytes	0.00182498	1.68532
other	CALM1	Astrocytes	1.91726e-19	1.7533	ADCYAP1R1	Astrocytes	4.50856e-16	2.17973
other	B2M	Astrocytes	3.42483e-12	1.98945	TFRC	VascularEndo	0.00628705	1.91665
other	SEMA4C	Astrocytes	0.00662388	1.94286	PLXNB2	Astrocytes	1.44467e-05	1.95983
other	CALM2	Astrocytes	4.35711e-11	1.67607	KCNQ1	VascularEndo	2.84241e-05	2.26878
other	APOE	Microglia	5.69881e-07	2.11331	LRP2	Astrocytes	0.00848141	1.79685
other	CALM3	Astrocytes	1.21009e-07	2.34313	ADCY8	Astrocytes	0.00718612	1.61799
other	GNAI2	Astrocytes	5.64578e-17	2.28438	EDNRB	Astrocytes	0.00200744	1.65926
other	GNAI2	Astrocytes	5.64578e-17	2.28438	ADCY8	Neurons	0.00133484	1.65794
other	MDK	Astrocytes	8.78894e-06	2.20084	ITGA6	Astrocytes	5.19831e-05	1.71918
other	FN1	VascularEndo	0.00121717	2.19717	ITGA6	Astrocytes	5.19831e-05	1.71918
other	COL11A1	OPCs	0.00493634	1.67877	DDR1	Astrocytes	5.75097e-19	2.24779
other	PDAP1	Astrocytes	0.000657603	1.71623	PDGFRB	Astrocytes	0.0013757	2.1976
other	LAMC1	VascularEndo	9.95504e-09	2.18666	ITGA6	Astrocytes	5.19831e-05	1.71918
other	TNC	Astrocytes	8.29287e-10	1.81826	ITGA2	VascularEndo	8.15687e-05	2.06233
other	VIM	Astrocytes	5.91417e-32	2.24576	CD44	Astrocytes	0.000353478	1.66673
other	NTS	Ependymal	0.00206647	2.27082	SORT1	VascularEndo	0.000525833	1.63588
other	APOE	Astrocytes	3.54223e-06	2.0279	LRP5	Astrocytes	0.00166345	1.82836
other	GNAI2	Astrocytes	5.64578e-17	2.28438	ADCY8	Astrocytes	0.00718612	1.61799
other	FN1	VascularEndo	0.00121717	2.19717	CD44	Astrocytes	0.000353478	1.66673
other	APOE	Astrocytes	3.54223e-06	2.0279	LRP2	Astrocytes	0.00848141	1.79685
other	BMP2	Astrocytes	0.000388307	2.16711	BMPR1B	Astrocytes	1.63899e-06	1.67813
other	APP	VascularEndo	0.000235723	1.52035	TNFRSF21	Astrocytes	2.04395e-06	2.38239
other	APP	Astrocytes	0.00104221	1.51497	TNFRSF21	Astrocytes	2.04395e-06	2.38239
other	NRG4	Ependymal	5.33861e-14	1.82618	ERBB2	Astrocytes	9.33529e-06	1.96677
other	PSAP	Astrocytes	2.70596e-42	2.19347	SORT1	VascularEndo	0.000525833	1.63588
other	PTN	Astrocytes	1.51596e-11	1.82231	PLXNB2	Astrocytes	1.44467e-05	1.95983
other	TNC	Astrocytes	8.29287e-10	1.81826	SDC4	Astrocytes	6.95544e-05	1.94948
other	HSP90B1	Astrocytes	1.1587e-13	1.79929	ERBB2	Astrocytes	9.33529e-06	1.96677
other	NTN4	Ependymal	0.000694269	1.7643	DCC	OPCs	0.000219774	1.98663
other	DSCAM	Astrocytes	1.31077e-06	1.75246	DCC	OPCs	0.000219774	1.98663
other	ARF1	Astrocytes	8.94377e-07	2.08125	PLD2	Astrocytes	0.00518453	1.67007
other	COL11A1	OPCs	0.00493634	1.67877	ITGA2	VascularEndo	8.15687e-05	2.06233
other	NLGN1	Astrocytes	2.68002e-05	1.56942	NRXN2	Astrocytes	1.35051e-10	2.20282
other	MDK	Astrocytes	8.78894e-06	2.20084	PTPRZ1	Astrocytes	2.25776e-05	1.57082
other	CALM1	Astrocytes	1.91726e-19	1.7533	GRM7	OPCs	0.000303185	1.97143
other	RTN4	Astrocytes	5.77542e-07	1.61771	LINGO1	Astrocytes	5.7611e-07	2.12877
other	COL6A1	Astrocytes	1.13009e-05	1.66567	ITGA2	VascularEndo	8.15687e-05	2.06233
other	TG	Astrocytes	0.00239233	1.90584	LRP2	Astrocytes	0.00848141	1.79685
other	LAMC1	VascularEndo	9.95504e-09	2.18666	ITGA7	Astrocytes	0.000467394	1.56558
other	RGMA	Astrocytes	5.77542e-07	2.03602	BMPR1B	Astrocytes	1.63899e-06	1.67813
other	LAMA1	Astrocytes	0.00041041	1.52546	GPC1	Astrocytes	7.04657e-07	2.23869
other	APP	VascularEndo	0.000235723	1.52035	GPC1	Astrocytes	7.04657e-07	2.23869
other	APP	Astrocytes	0.00104221	1.51497	GPC1	Astrocytes	7.04657e-07	2.23869
other	P4HB	Astrocytes	0.000158042	1.84059	GPR162	Astrocytes	0.000189533	1.84235
other	CALM1	Astrocytes	1.91726e-19	1.7533	GRM5	OPCs	0.00185539	1.93038
other	WNT5A	Astrocytes	8.64363e-05	1.67733	FZD7	Astrocytes	0.002652	2.00195
other	LAMC1	VascularEndo	9.95504e-09	2.18666	ITGB4	Astrocytes	5.74877e-05	1.535
other	APOE	Microglia	5.69881e-07	2.11331	SORL1	Astrocytes	0.00529497	1.57039
other	CALM2	Astrocytes	4.35711e-11	1.67607	GRM7	OPCs	0.000303185	1.97143
other	COL5A1	Ependymal	0.00646149	1.50215	SDC3	Astrocytes	2.79127e-12	2.19108
other	DUSP18	Astrocytes	0.000504498	1.59433	ITGA2	VascularEndo	8.15687e-05	2.06233
other	RGMA	Astrocytes	5.77542e-07	2.03602	NEO1	Astrocytes	6.28028e-05	1.61074
other	KITLG	Astrocytes	0.00725732	1.61657	EPOR	Astrocytes	0.00978568	2.02628
other	AGT	Astrocytes	1.2021e-05	1.80552	LRP2	Astrocytes	0.00848141	1.79685
other	CALM2	Astrocytes	4.35711e-11	1.67607	GRM5	OPCs	0.00185539	1.93038
other	LAMA2	Astrocytes	4.75282e-05	1.56639	ITGA2	VascularEndo	8.15687e-05	2.06233
other	APOE	Microglia	5.69881e-07	2.11331	SORL1	Microglia	0.00252738	1.5088
other	APOE	Astrocytes	3.54223e-06	2.0279	SORL1	Astrocytes	0.00529497	1.57039
other	CALM1	Astrocytes	1.91726e-19	1.7533	MYLK	Astrocytes	5.41199e-07	1.81135
other	NRG2	Astrocytes	0.00868249	1.6121	ERBB2	Astrocytes	9.33529e-06	1.96677
other	RSPO2	Astrocytes	0.00119509	1.76739	LGR5	Astrocytes	0.000695951	1.79392
other	EFNB3	Astrocytes	0.00254091	1.87397	EPHB1	Astrocytes	0.00182498	1.68532
other	LAMA1	Astrocytes	0.00041041	1.52546	ITGA2	VascularEndo	8.15687e-05	2.06233
other	LAMB2	Astrocytes	0.00307307	1.65166	RPSA	Astrocytes	3.83823e-05	1.88904
other	TNC	Astrocytes	8.29287e-10	1.81826	CNTN1	Astrocytes	1.82927e-09	1.70352
other	BMP7	Astrocytes	1.21482e-06	1.84464	BMPR1B	Astrocytes	1.63899e-06	1.67813
other	EFNA5	Astrocytes	8.37944e-05	1.66807	EPHA7	Astrocytes	0.00198222	1.84519
other	WNT5A	Astrocytes	8.64363e-05	1.67733	LRP5	Astrocytes	0.00166345	1.82836
other	WNT5A	Astrocytes	8.64363e-05	1.67733	ROR1	Astrocytes	7.46421e-09	1.82738
other	APOE	Astrocytes	3.54223e-06	2.0279	SORL1	Microglia	0.00252738	1.5088
other	CALM1	Astrocytes	1.91726e-19	1.7533	PDE1C	Astrocytes	0.00412394	1.74083
other	CALM2	Astrocytes	4.35711e-11	1.67607	MYLK	Astrocytes	5.41199e-07	1.81135
other	LRPAP1	Astrocytes	0.00201652	1.68813	LRP2	Astrocytes	0.00848141	1.79685
other	NUCB2	Astrocytes	0.00294509	1.56325	ERAP1	Astrocytes	0.000170461	1.93943
other	B2M	VascularEndo	0.000260658	1.5795	TFRC	VascularEndo	0.00628705	1.91665
other	DUSP18	Astrocytes	0.000504498	1.59433	RPSA	Astrocytes	3.83823e-05	1.88904
other	LAMA1	Astrocytes	0.00041041	1.52546	SDC4	Astrocytes	6.95544e-05	1.94948
other	LAMA2	Astrocytes	4.75282e-05	1.56639	RPSA	Astrocytes	3.83823e-05	1.88904
other	ADAM9	Astrocytes	0.00271293	1.72016	ITGA6	Astrocytes	5.19831e-05	1.71918
other	WNT5A	Astrocytes	8.64363e-05	1.67733	RYK	Astrocytes	0.000339479	1.75687
other	CALM2	Astrocytes	4.35711e-11	1.67607	PDE1C	Astrocytes	0.00412394	1.74083
other	CALM1	Astrocytes	1.91726e-19	1.7533	ADCY8	Neurons	0.00133484	1.65794
other	EFNA5	Astrocytes	8.37944e-05	1.66807	EPHA5	Astrocytes	0.00281164	1.73976
other	APP	VascularEndo	0.000235723	1.52035	NCSTN	Astrocytes	0.00158002	1.90672
other	PKM	Astrocytes	1.34118e-07	1.73837	CD44	Astrocytes	0.000353478	1.66673
other	APP	Astrocytes	0.00104221	1.51497	NCSTN	Astrocytes	0.00158002	1.90672
other	LAMA1	Astrocytes	0.00041041	1.52546	RPSA	Astrocytes	3.83823e-05	1.88904
other	COL6A1	Astrocytes	1.13009e-05	1.66567	ITGA6	Astrocytes	5.19831e-05	1.71918
other	PTN	Astrocytes	1.51596e-11	1.82231	PTPRZ1	Astrocytes	2.25776e-05	1.57082
other	NRG4	Ependymal	5.33861e-14	1.82618	ERBB4	Astrocytes	3.57244e-05	1.5653
other	C1orf194	Astrocytes	0.0015863	1.66733	PLSCR4	Astrocytes	1.20794e-05	1.71355
other	TNC	Astrocytes	8.29287e-10	1.81826	PTPRZ1	Astrocytes	2.25776e-05	1.57082
other	TNC	Astrocytes	8.29287e-10	1.81826	ITGA7	Astrocytes	0.000467394	1.56558
other	CALM1	Astrocytes	1.91726e-19	1.7533	ADCY8	Astrocytes	0.00718612	1.61799
other	EFNA5	Astrocytes	8.37944e-05	1.66807	EPHB1	Astrocytes	0.00182498	1.68532
other	BMP5	Astrocytes	6.5016e-05	1.67264	BMPR1B	Astrocytes	1.63899e-06	1.67813
other	LAMA1	Astrocytes	0.00041041	1.52546	SDC2	Astrocytes	5.82143e-05	1.82706
other	CALM2	Astrocytes	4.35711e-11	1.67607	ADCY8	Neurons	0.00133484	1.65794
other	LRPAP1	Astrocytes	0.00201652	1.68813	SORT1	VascularEndo	0.000525833	1.63588
other	DUSP18	Astrocytes	0.000504498	1.59433	ITGA6	Astrocytes	5.19831e-05	1.71918
other	CALM2	Astrocytes	4.35711e-11	1.67607	ADCY8	Astrocytes	0.00718612	1.61799
other	LAMA2	Astrocytes	4.75282e-05	1.56639	ITGA6	Astrocytes	5.19831e-05	1.71918
other	CALM1	Astrocytes	1.91726e-19	1.7533	PTPRA	Astrocytes	0.00129172	1.53049
other	GNAS	Astrocytes	5.8083e-08	1.61666	ADCY8	Neurons	0.00133484	1.65794
other	LRPAP1	Astrocytes	0.00201652	1.68813	SORL1	Astrocytes	0.00529497	1.57039
other	LAMA1	Astrocytes	0.00041041	1.52546	ITGA6	Astrocytes	5.19831e-05	1.71918
other	GNAS	Astrocytes	5.8083e-08	1.61666	ADCY8	Astrocytes	0.00718612	1.61799
other	LRPAP1	Astrocytes	0.00201652	1.68813	SORL1	Microglia	0.00252738	1.5088
other	NRG2	Astrocytes	0.00868249	1.6121	ERBB4	Astrocytes	3.57244e-05	1.5653
other	DUSP18	Astrocytes	0.000504498	1.59433	ITGA7	Astrocytes	0.000467394	1.56558
other	LAMA2	Astrocytes	4.75282e-05	1.56639	ITGA7	Astrocytes	0.000467394	1.56558
other	DUSP18	Astrocytes	0.000504498	1.59433	ITGB4	Astrocytes	5.74877e-05	1.535
other	LAMA2	Astrocytes	4.75282e-05	1.56639	ITGB4	Astrocytes	5.74877e-05	1.535
other	LAMA1	Astrocytes	0.00041041	1.52546	ITGA7	Astrocytes	0.000467394	1.56558
other	LAMA1	Astrocytes	0.00041041	1.52546	ITGB4	Astrocytes	5.74877e-05	1.535
cytokine	IL1B	Microglia	1.87311e-12	5.45535	IL1RAP	Microglia	1.17809e-11	3.42166
cytokine	IL1B	Microglia	1.87311e-12	5.45535	ADRB2	Astrocytes	0.0042259	2.14879
cytokine	IL1B	Microglia	1.87311e-12	5.45535	IL1R1	Astrocytes	0.000677147	2.10916
cytokine	IL34	Astrocytes	0.0058327	2.06496	CSF1R	Microglia	3.82119e-23	4.02972
cytokine	IL18	Microglia	4.96346e-42	4.10702	IL1RAPL1	OPCs	2.09911e-05	1.87545
cytokine	IL16	Ependymal	1.07575e-11	2.11711	CD4	Microglia	2.74306e-13	3.59737
cytokine	IL16	Ependymal	1.07575e-11	2.11711	KCNJ10	Astrocytes	3.80211e-09	2.03481
cytokine	IL16	Ependymal	1.07575e-11	2.11711	GRIN2C	Astrocytes	0.00744555	1.93351
cytokine	IL16	Ependymal	1.07575e-11	2.11711	KCND2	OPCs	5.31214e-08	1.8403
cytokine	IL16	Ependymal	1.07575e-11	2.11711	KCND2	Neurons	9.87123e-07	1.63982
